# Sufficiency analysis of estrogen responsive enhancers using synthetic activators

**DOI:** 10.1101/479709

**Authors:** Matthew Ginley-Hidinger, Julia B. Carleton, Adriana C. Rodriguez, Kristofer C. Berrett, Jason Gertz

## Abstract

Multiple regulatory regions bound by the same transcription factor have been shown to simultaneously control a single gene’s expression. However, it remains unclear how these regulatory regions combine to regulate transcription. Here we test the sufficiency of promoter-distal estrogen receptor α (ER)-binding sites (ERBS) for activating gene expression by recruiting synthetic activators in the absence of estrogens. Targeting either dCas9-VP16(10x) or dCas9-p300(core) to ERBS induces H3K27ac and activates nearby expression in a manner similar to an estrogen induction, with dCas9-VP16(10x) acting as a stronger activator. The sufficiency of individual ERBS is highly correlated with their necessity, indicating an inherent activation potential that is associated with the binding of RNA polymerase II and several transcription factors. By targeting ERBS combinations, we found that ERBS work independently to control gene expression when bound by synthetic activators. The sufficiency results contrast necessity assays that show synergy between these ERBS, suggesting that synergy occurs between ERBS in terms of activator recruitment, whereas directly recruiting activators leads to independent effects on gene expression.
