## Supplementary material for "Sufficiency analysis of estrogen responsive enhancers using synthetic activators": Table S1

### Sheet: Sheet1
Table S1. Pairwise log2 ratio relative expression due to targeting dCas9-VP16(10x) to combinations of ERBS (related to Figure 3). Pairwise log2 ratios are calculated as
with significance levels calculated using a pairwise t-test and the holm correction method (Holm, 1979).
MMP17	control	e2	1	2	3	1,2	1,3	2,3
e2	3.45 ***									***	< 0.001
1	1.39 ***	-2.06 ***								**	< 0.01
2	0.69	-2.76 ***	-0.7							*	< 0.05
3	1.03 *	-2.41 ***	-0.36	0.35							>= 0.05
1,2	1.47 ***	-1.98 ***	0.08	0.78 *	0.44
1,3	1.88 ***	-1.57 ***	0.49 *	1.19 ***	0.85 ***	0.41
2,3	1.47 ***	-1.98 ***	0.08	0.78 *	0.44	0	-0.41
all	2.13 ***	-1.32 ***	0.73 ***	1.44 ***	1.09 ***	0.65 ***	0.24	0.65 ***
CISH	control	e2	1	2	3	1,2	1,3	2,3
e2	1.09 ***
1	0.61 ***	-0.49 ***
2	0.67 ***	-0.42 ***	0.06
3	0.04	-1.05 ***	-0.57 ***	-0.63 ***
1,2	1.17 ***	0.07	0.56 ***	0.50 ***	1.13 ***
1,3	0.85 ***	-0.24 *	0.25	0.18	0.81 ***	-0.31 **
2,3	0.82 ***	-0.27 *	0.22	0.15	0.78 ***	-0.34 ***	-0.03
all	1.32 ***	0.23 **	0.71 ***	0.65 ***	1.28 ***	0.16	0.47 ***	0.50 ***
FHL2	control	e2	1	2	3	1,2	1,3	2,3
e2	0.41
1	1.15 ***	0.74 ***
2	0.71 *	0.31	-0.43
3	0.74 *	0.33	-0.41	0.03
1,2	1.14 ***	0.73 **	-0.01	0.43	0.4
1,3	1.29 ***	0.88 ***	0.14	0.57 **	0.55 *	0.15
2,3	0.72	0.31	-0.43	0	-0.02	-0.42	-0.57 *
all	1.18 ***	0.77 ***	0.03	0.47 *	0.44 *	0.04	-0.11	0.46
HES2	control	e2	1	2	3	1,2	1,3	2,3
e2	2.28 ***
1	2.58 ***	0.3
2	1.30 **	-0.97 ***	-1.28 ***
3	0.76	-1.52 ***	-1.82 ***	-0.54
1,2	2.65 ***	0.37 *	0.07	1.35 ***	1.89 ***
1,3	2.46 ***	0.19	-0.12	1.16 ***	1.70 ***	-0.19
2,3	1.18 **	-1.09 ***	-1.40 ***	-0.12	0.42	-1.47 ***	-1.28 ***
all	2.29 ***	0.02	-0.29	0.99 ***	1.53 ***	-0.36 *	-0.17	1.11 ***
