## Supplementary material for "Sufficiency analysis of estrogen responsive enhancers using synthetic activators": Table S2

### Sheet: Sheet1
Table S2. Transcription factor binding at ERBS. 1 = bound, 0 = not bound
	MMP17-1	MMP17-2	MMP17-3	CISH-1	CISH-2	CISH-3	FHL2-1	FHL2-2	FHL2-3	HES2-1	HES2-2	HES2-3
GR	0	0	0	0	0	0	0	0	0	0	0	0
RAD21	0	0	0	0	0	0	0	0	0	1	1	0
CEBPB (SC150)	0	0	1	0	1	0	0	0	1	1	0	0
USF1	0	1	0	0	0	0	0	0	0	1	0	1
YY1 (SC281)	0	0	0	0	0	0	0	0	0	1	0	1
SRF	0	0	0	0	0	0	0	0	0	0	0	0
TAF1	0	0	0	0	0	0	0	0	0	0	0	0
TCF12	1	0	0	1	1	0	1	1	1	1	1	1
NFIC (SC81335)	1	0	1	0	1	0	1	1	1	1	1	1
FOXA1 (SC 6553)	0	0	0	0	0	0	0	0	0	0	0	0
MAX	1	0	0	1	1	0	0	1	0	1	0	1
NRSF	0	0	0	0	0	0	0	0	0	0	0	0
CREB1 (SC 240)	0	0	0	0	0	0	0	0	0	0	0	0
P300	1	0	0	0	1	0	1	1	1	1	1	1
POLII	0	0	0	0	1	0	0	0	0	1	1	1
TEAD4 (SC101184)	1	0	0	0	0	0	1	1	1	1	0	1
ZBTB7A	1	0	0	0	0	0	1	0	0	1	0	1
FOXM1 (SC 502)	0	0	0	0	0	0	0	0	1	1	0	0
TOTAL TFS	6	1	2	2	6	0	5	5	6	12	5	9
