## Supplementary material for "Sufficiency analysis of estrogen responsive enhancers using synthetic activators": Table S3

### Sheet: Sheet1
Table S3. Transcription factor binding at adjacent regions. 1 = bound, 0 = not bound
	MMP17-A	MMP17-B	CISH-A	CISH-B	FHL2-A	FHL2-B
GR	0	0	0	0	0	0
RAD21	0	0	1	0	0	0
CEBPB (SC150)	0	0	0	0	0	0
USF1	0	0	0	0	0	0
YY1 (SC281)	0	0	0	0	0	0
SRF	0	0	0	0	0	0
TAF1	0	0	1	0	0	0
TCF12	0	0	1	0	0	0
NFIC (SC81335)	0	0	1	1	0	0
FOXA1 (SC 6553)	0	0	0	0	0	0
MAX	0	0	1	0	0	0
NRSF	1	0	0	0	0	0
CREB1 (SC 240)	0	0	0	0	0	0
P300	0	0	1	0	0	0
POLII	0	0	1	0	0	0
TEAD4 (SC101184)	0	0	1	0	0	0
ZBTB7A	0	0	1	0	0	0
FOXM1 (SC 502)	0	0	0	0	0	0
TOTAL TFS	1	0	9	1	0	0
