## Supplementary material for "Sufficiency analysis of estrogen responsive enhancers using synthetic activators": Table S4

### Sheet: Sheet1
Table S4. Guide RNA sequences
Target Site	Target sequence with PAM	Target sequence without PAM
CISHpeak1_539	CCTGGAGGAAGCGTGCCATCTGG	CTGGAGGAAGCGTGCCATC
CISHpeak1_396	GTCACCTAGCGGATGGGTAGTGG	TCACCTAGCGGATGGGTAG
CISHpeak1_586	GCCGCCGCCAGTAACAGGGAAGG	CCGCCGCCAGTAACAGGGA
CISHpeak1_502	TGAGGAACTGTAAATACCCCTGG	GAGGAACTGTAAATACCCC
CISHpeak2_468	AGCTCAGAAGTGGCGGGTGGAGG	GCTCAGAAGTGGCGGGTGG
CISHpeak2_523	ACTGGTTGCTCAACGTGATCTGG	CTGGTTGCTCAACGTGATC
CISHpeak2_550	GAGAAGCGTTGAAGGCAGTGTGG	AGAAGCGTTGAAGGCAGTG
CISHpeak2_614	CGCCGCTTCCAAGAACTCAGAGG	GCCGCTTCCAAGAACTCAG
CISHpeak3_250	TTCTCCCCGAAAGTGGTCATAGG	TCTCCCCGAAAGTGGTCAT
CISHpeak3_199	GAAGGGCAGAGTGACCTGCAAGG	AAGGGCAGAGTGACCTGCA
CISHpeak3_281	GGTTTGCTTGGCTAGGAGAGGGG	GTTTGCTTGGCTAGGAGAG
CISHpeak3_174	AGAAACATGACTCCAGAATACGG	GAAACATGACTCCAGAATA
FHL2peak1_423	TGAGCTCATCCTAATCCCCCTGG	GAGCTCATCCTAATCCCCC
FHL2peak1_496	TTAGGGTAACGAACATAGGGCGG	TAGGGTAACGAACATAGGG
FHL2peak1_579	TGTTCCTCCCACTCAAACCTTGG	GTTCCTCCCACTCAAACCT
FHL2peak1_691	TCATAAATGCTGGCGGGAAGGGG	CATAAATGCTGGCGGGAAG
FHL2peak2_404	GCTGCCTGTGTGAATCAGACTGG	CTGCCTGTGTGAATCAGAC
FHL2peak2_495	GCTCTCCTGGCGGAGATGCTAGG	CTCTCCTGGCGGAGATGCT
FHL2peak2_551	CATTCCAGCGTACTTGGCACTGG	ATTCCAGCGTACTTGGCAC
FHL2peak2_641	TGAGATTACTGTGCACACTCAGG	GAGATTACTGTGCACACTC
FHL2peak3_337	AGATAACAGCGATAACCTCAGGG	GATAACAGCGATAACCTCA
FHL2peak3_498	GGTTTCTGCAACCGGGTTTCTGG	GTTTCTGCAACCGGGTTTC
FHL2peak3_566	TTACGGTCTGCTGCTGCATCTGG	TACGGTCTGCTGCTGCATC
FHL2peak3_602	AGTCAACAGGTCAAATTGGCAGG	GTCAACAGGTCAAATTGGC
MMP17peak3_300	AAACAAGGCAGCGGAGCGGTGGG	AACAAGGCAGCGGAGCGGT
MMP17peak3_472	GGGATGCATGAGCCCGGCTCTGG	GGATGCATGAGCCCGGCTC
MMP17peak3_548	GGAGATCCCCAGGGCGTCCTAGG	GAGATCCCCAGGGCGTCCT
MMP17peak3_767	GGGCAGATCAGAGACACTCGCT	CAGATCAGAGACACTCGCT
MMP17peak2_268	AGCCCTAATGCAAGCTGAGAGGG	GCCCTAATGCAAGCTGAGA
MMP17peak2_242	ATAGCTGAACGATCCAGACACGG	TAGCTGAACGATCCAGACA
MMP17peak2_293	AGGTCGCTCCACCAGCTTCACGG	GGTCGCTCCACCAGCTTCA
MMP17peak2_189	ATGTTTCCTGGTGCGTGGCTTGG	TGTTTCCTGGTGCGTGGCT
MMP17peak1_154	AGGGTCCGGCCACCTGGAGTTGG	GGGTCCGGCCACCTGGAGT
MMP17peak1_254	CCAGGGAGTGTCCTTCCTGTGGG	CAGGGAGTGTCCTTCCTGT
MMP17peak1_47	AGGTCCTTACACCAGAAATGAGG	GGTCCTTACACCAGAAATG
MMP17peak1_300	CTGACAATGGAACTTGACCTCGG	TGACAATGGAACTTGACCT
HES2peak3_194	CAGCACGCACACGGCCGAGATGG	AGCACGCACACGGCCGAGA
HES2peak3_237_a	GGGCCCGGACGCTCCACAAAGGG	GGCCCGGACGCTCCACAAA
HES2peak3_316	GGTCGTGGCGTCCGAACCTCCGG	GTCGTGGCGTCCGAACCTC
HES2peak3_383	TGCAGGAAATGCGACACCGCAGG	GCAGGAAATGCGACACCGC
HES2peak2_111	TGGTGGAATACTAACGAGAATGG	GGTGGAATACTAACGAGAA
HES2peak2_267	TCAGACCTTCTCCGGCTGGCTGG	CAGACCTTCTCCGGCTGGC
HES2peak2_366	CCAGCTGTGCAGACCGCCGTGGG	CAGCTGTGCAGACCGCCGT
HES2peak2_335	AGCAGAGCTCACCGCAGGTCTGG	GCAGAGCTCACCGCAGGTC
HES2peak1_237	ACCTGTGGCCGCTGGAATCTGGG	CCTGTGGCCGCTGGAATCT
HES2peak1_299	CGTTGGAAACCCACCTGGCTAGG	GTTGGAAACCCACCTGGCT
HES2peak1_136	AGCAACAGGCTCACTGCGGCTGG	GCAACAGGCTCACTGCGGC
HES2peak1_369	CCATCACGCAGGTCGCCACTAGG	CATCACGCAGGTCGCCACT
cish_A_33	CAAGATCGTAGAGCCTGGTAGGG	AAGATCGTAGAGCCTGGTA
cish_A_399	AGCCAGTCTGGTTCTCCTTGAGG	GCCAGTCTGGTTCTCCTTG
cish_A_577	CAGCGCCAGTATTGCTTGTGAGG	AGCGCCAGTATTGCTTGTG
cish_A_233	GATACTAGGGCTTCCTCCTTGGG	ATACTAGGGCTTCCTCCTT
cish_B_255	CCTGGCAATCAGCTCACTGAAGG	CTGGCAATCAGCTCACTGA
cish_B_344	GCCTGCCTGTATCCTCCACCAGG	CCTGCCTGTATCCTCCACC
cish_B_524	GTAGTTGCAATGGTGAGCTGAGG	TAGTTGCAATGGTGAGCTG
cish_B_15	CTCAGCCAAGCTATTAAACAAGG	TCAGCCAAGCTATTAAACA
mmp17_B_405	GAGGCTCTGGCCGAACAACGCGG	AGGCTCTGGCCGAACAACG
mmp17_B_448	GGAGATCTGAACGCTGCGTTAGG	GAGATCTGAACGCTGCGTT
mmp17_B_152	AAGGTTTCTAAGACGCCAAGCGG	AGGTTTCTAAGACGCCAAG
mmp17_B_510	TAACCACGGGAATCACCGCCAGG	AACCACGGGAATCACCGCC
mmp17_A_647	TTTGGACACATGTCACATGCTGG	TTGGACACATGTCACATGC
mmp17_A_354	GGGAACGCTGAGGGTGGAGAAGG	GGAACGCTGAGGGTGGAGA
mmp17_A_422	TGCGCACTTGCCAAGCTCAGCGG	GCGCACTTGCCAAGCTCAG
mmp17_A_563	ACTAATCCTTAACTGCAAACTGG	CTAATCCTTAACTGCAAAC
fhl2_B_201	CAGTGATACCAGCTCCCAGCAGG	AGTGATACCAGCTCCCAGC
fhl2_B_435	CTGCTACCTAGGAGCACAGCAGG	TGCTACCTAGGAGCACAGC
fhl2_B_606	TTATAGGAGATTTCTAATACAGG	TATAGGAGATTTCTAATAC
fhl2_B_277	GAATTAGGAGCTGAACCACAGGG	AATTAGGAGCTGAACCACA
fhl2_A_100	GGCAGCGTCAAGGAAGGATGAGG	GCAGCGTCAAGGAAGGATG
fhl2_A_231	TGACGTCTGAATGTGATCAGTGG	GACGTCTGAATGTGATCAG
fhl2_A_353	AAATTCCACGTAGCTCAGTAAGG	AATTCCACGTAGCTCAGTA
fhl2_A_515	ACTGATCGCTGCCTTGCTTCAGG	CTGATCGCTGCCTTGCTTC
Mmp17prom_92	GCCGTGTCCGCGACGGGACTGGG	CCGTGTCCGCGACGGGACT
Mmp17prom_70	GCTGCGGAACGCGAAGCGGAGGG	CTGCGGAACGCGAAGCGGA
Mmp17prom_52	AGCGGCAGCCGCGAGAGTCCGGG	GCGGCAGCCGCGAGAGTCC
Mmp17prom_121	CAGTGCACGTCGGCGTCGCGCGG	AGTGCACGTCGGCGTCGCG
Cishprom_123	ATTAGCCCCCATTTGATATTTGG	TTAGCCCCCATTTGATATT
Cishprom_18	ACTGAAAATCGGCCCCATTGAGG	CTGAAAATCGGCCCCATTG
Cishprom_401	CAGACCTAGCAGAACTGCAGTGG	AGACCTAGCAGAACTGCAG
Cishprom_53	GGGGACTCATTAAGGAGTGGAGG	GGGACTCATTAAGGAGTGG
Fhl2prom_33	TGACACGGCGGGGTTTCTCGAGG	GACACGGCGGGGTTTCTCG
Fhl2prom_42	CACGGCAACCGCGAGGCCTGGGG	ACGGCAACCGCGAGGCCTG
Fhl2prom_476	GCCCGTACCCTTTGTTTGCCAGG	CCCGTACCCTTTGTTTGCC
Fhl2prom_539	GTTATCGGGAGCGTCGCCTCCGG	TTATCGGGAGCGTCGCCTC
Hes2prom_1	TTGCTCCAGTCCTCGACGCTGGG	TGCTCCAGTCCTCGACGCT
Hes2prom_233	GCCTTGCCTGACTGGAGCTACGG	CCTTGCCTGACTGGAGCTA
Hes2prom_360	TTTGCGTCCTGTCTACCGCGGGG	TTGCGTCCTGTCTACCGCG
Hes2prom_542	GCACTCGTCTGGCACCAGCCCGG	CACTCGTCTGGCACCAGCC
