## Supplementary material for "Sufficiency analysis of estrogen responsive enhancers using synthetic activators": Table S5

### Sheet: Sheet1
Table S5. qPCR Primers
GENE	Forward Primer	Reverse Primer
MMP17	CACTCATGTACTACGCCCTCA	TGGAGAAGTCGATCTGGATGTC
CISH	TGCCAGAAGGCACGTTCTTAG	GCCACGAGTGGTTTTCACTG
FHL2	ATGGAGTACAAGGGCAGCAG	TTTGGGGATGAAACTCTTGG
HES2	CCAACTGCTCGAAGCTAGAGA	AGCGCACGGTCATTTCCAG
CTCF	ACCTGTTCCTGTGACTGTACC	ATGGGTTCACTTTCCGCAAGG
