## Supplementary material for "Sufficiency analysis of estrogen responsive enhancers using synthetic activators": Table S6

### Sheet: Sheet1
Table S6. Plasmid Construction Primers
dCas9_p300_insert_forward	ggccGGATCCGGGCGCGCC ATTTTCAAACCAGAAGAACTAC
dCas9_p300_insert_reverse	ccgctgccagatctATCGAT GTCCTGGCTCTGCGTGTGCAG
dCas9_p300_seq_forward	AGAAGAGAAAGGTGGAGGCC
dCas9_p300_seq_reverse	CGTCACCGCATGTTAGAAGG
